# Dynamic tracking of variant frequencies depicts the evolution of mutation sites amongst SARS-CoV-2 genomes from India

**DOI:** 10.1101/2020.07.14.201905

**Authors:** Shenu Hudson B., Vaishnavi Kolte, Azra Khan, Gaurav Sharma

## Abstract

With the exponential spread of the COVID-19 pandemic across the world within the twelve months, SARS-CoV-2 strains are continuously trying to adapt themselves in the host environment by random mutations. While doing so, some variants with evolutionary advantages such as better human to human transmissibility potential might get naturally selected. This short communication demonstrates how the mutation frequency patterns are evolving in 2,457 SAR-CoV-2 strains isolated from COVID-19 patients across diverse Indian states. We have identified 19 such variants showing contrasting mutational probabilities in the span of seven months. Out of these, 14 variants are showing increasing mutational probabilities suggesting their propagation with time due to their unexplored evolutionary advantages. Whereas mutational probabilities of five variants have significantly decreased in June onwards as compared to March/April, suggesting their termination with time. Further in-depth investigation of these identified variants will provide valuable knowledge about the evolution, infection strategies, transmission rates, and epidemiology of SARS-CoV-2.
