## Supplementary material for "Dynamic tracking of variant frequencies depicts the evolution of mutation sites amongst SARS-CoV-2 genomes from India": Table S1

### Sheet: Sheet1
	March	April	May	June	July	August	September	Total
Gujarat	0	71	129	328	80	0	2	610
Telangana	17	69	116	129	48	160	0	539
Maharashtra	28	89	105	131	20	19	60	452
West Bengal	16	45	93	3	0	15	15	187
Odisha	2	11	109	48	0	0	0	170
Delhi	16	21	73	8	0	3	0	121
Karnataka	0	22	41	56	0	0	0	119
Uttarakhand	0	0	33	22	2	1	0	58
Haryana	0	9	3	21	0	15	0	48
Madhya Pradesh	2	16	23	0	0	0	0	41
Tamil Nadu	12	14	7	0	0	0	0	33
Tourist	25	0	0	2	0	0	0	27
Uttar Pradesh	9	3	10	4	0	0	0	26
Ladakh	6	0	0	0	0	0	0	6
Rajasthan	1	5	0	0	0	0	0	6
Punjab	1	3	1	0	0	0	0	5
Bihar	3	1	0	0	0	0	0	4
Andhra Pradesh	0	1	1	0	0	0	0	2
Assam	2	0	0	0	0	0	0	2
Jammu and Kashmir	1	0	0	0	0	0	0	1
Total samples per month	141	380	744	752	150	213	77	2457
