## Supplementary material for "Dynamic tracking of variant frequencies depicts the evolution of mutation sites amongst SARS-CoV-2 genomes from India": Table S2

### Sheet: Sheet1
Table S2: Mutation probability scores and other relevant metadata for 268 identified mutation sites at Genome, Codon, and protein level. Heatmap-based cluster information using 4% minimum mutational probability data (118 sites) is also provided in the table. NA represents “Not Applicable” for cluster information as those sites were not considered for heatmap-based clustering.
	Genome Level information			Protein Level information								Mutational probability
Site (Reference)	Ref nucl	Mutated nucl	Mutated site	orf info	Ref codon	Mutated codon	Ref AA	AA Location on ORF	AA location on protein	Mutated AA	Synonymous	March	April	May	June	July	August	September	Cluster as identified in heatmap
Site_00241	C	T	C241T	5' UTR	5' UTR	5' UTR	5' UTR	5' UTR	5' UTR	5' UTR	_	0.36	0.55	0.79	0.96	0.95	0.93	0.91	Cluster_1
Site_03037	C	T	C3037T	orf1a (nsp3)	TTC	UUU	F	924	106	F	Yes	0.02	0.55	0.8	0.97	0.95	0.93	0.91	Cluster_1
Site_14408	C	T	C14408T	orf1ab (RNA-dependent RNA polymerase)	CCT	CUU	P	4517	125	L	No	0.36	0.54	0.76	0.92	0.91	0.97	0.94	Cluster_1
Site_23403	A	G	A23403G	S	GAT	GGU	D		614	G	No	0.36	0.53	0.79	0.96	0.95	0.98	0.99	Cluster_1
Site_28881	G	A	G28881A	N	AGG	AAG	R		203	K	No	0.1	0.17	0.28	0.45	0.54	0.81	0.68	Cluster_2
Site_28882	G	A	G28882A	N	AGG	AGA	R		203	R	Yes	0.1	0.17	0.28	0.44	0.51	0.81	0.68	Cluster_2
Site_28883	G	C	G28883C	N	GGA	CGA	G		204	R	No	0.1	0.17	0.28	0.44	0.51	0.81	0.68	Cluster_2
Site_00313	C	T	C313T	orf1a (nsp1)	CTC	CUU	L	16	16	L	Yes	0.03	0.13	0.17	0.24	0.23	0.36	0.63	Cluster_3
Site_05700	C	A	C5700A	orf1a (nsp3)	GCT	GAU	A	1812	994	D	No	0.01	0.13	0.16	0.24	0.3	0.36	0.63	Cluster_3
Site_06312	C	A	C6312A	orf1a (nsp3)	ACA	AAA	T	2016	1198	K	No	0.36	0.38	0.12	0.01	0	0	0	Cluster_4
Site_11083	G	T(A)	G11083T(A)	orf1a (nsp6)	TTG	UUU, UUA	L	3606	37	F, L	No, Yes	0.5	0.37	0.13	0.02	0.05	0.03	0	Cluster_4
Site_13730	C	T	C13730T	orf1ab (RNA-dependent RNA polymerase)	GCT	GUU	A	4489	97	V	No	0.35	0.41	0.14	0.02	0	0.01	0	Cluster_4
Site_23929	C	T	C23929T	S	TAC	UAU	Y		789	Y	Yes	0.31	0.39	0.1	0.02	0	0	0	Cluster_4
Site_28311	C	T	C28311T	N	CCC	CUC	P		13	L	No	0.32	0.39	0.11	0.02	0	0	0	Cluster_4
Site_18877	C	T	C18877T	orf1ab(3'-to-5' exonuclease)	CTA	UUA	L	6205	280	L	Yes	0.05	0.12	0.2	0.33	0.32	0.11	0.19	Cluster_5
Site_22444	C	T	C22444T	S	GAC	GAU	D		294	D	Yes	0.04	0.05	0.11	0.31	0.23	0.09	0.09	Cluster_5
Site_25563	G	T	G25563T	ORF3a	CAG	CAU	Q		57	H	No	0.06	0.13	0.2	0.34	0.31	0.1	0.14	Cluster_5
Site_26735	C	T	C26735T	M	TAC	UAU	Y		71	Y	Yes	0.04	0.12	0.21	0.33	0.35	0.1	0.14	Cluster_5
Site_28854	C	T	C28854T	N	TCA	UUA	S		194	L	No	0.04	0.05	0.13	0.29	0.26	0.1	0.14	Cluster_5
Site_00376	G	A	G376A	orf1a (nsp1)	GAG	GAA	E	37	37	E	Yes	0	0	0	0	0.02	0	0.05	Cluster_6
Site_00884	C	T	C884T	orf1a (nsp2)	CGT	UGU	R	207	27	C	No	0.13	0	0.01	0	0.03	0	0	Cluster_6
Site_01218	C	T	C1218T	orf1a (nsp2)	TCA	UUA	S	318	138	L	No	0	0	0.01	0.05	0	0	0	Cluster_6
Site_01397	G	A	G1397A	orf1a (nsp2)	GTA	AUA	V	378	198	I	No	0.16	0	0.01	0	0.03	0	0	Cluster_6
Site_01820	G	A	G1820A	orf1a (nsp2)	GGT	AGU	G	519	339	S	No	0.01	0.05	0.02	0	0	0	0	Cluster_6
Site_01947	T	C	T1947C	orf1a (nsp2)	GTT	GCU	V	561	381	A	No	0	0	0.01	0.05	0	0.01	0.04	Cluster_6
Site_02292	A	C	A2292C	orf1a (nsp2)	CAG	CCG	Q	676	496	P	No	0	0	0	0.1	0	0	0	Cluster_6
Site_02325	C	T	C2325T	orf1a (nsp2)	GCT	GUU	A	687	507	V	No	0	0	0	0	0.01	0.1	0	Cluster_6
Site_02836	C	T	C2836T	orf1a (nsp3)	TGC	UGU	C	857	39	C	Yes	0	0.04	0.07	0.24	0.2	0.01	0.01	Cluster_6
Site_03634	C	T	C3634T	orf1a (nsp3)	AAC	AAU	N	1123	305	N	Yes	0.01	0.04	0.09	0.04	0	0	0.01	Cluster_6
Site_03774	G	A	G3774A	orf1a (nsp3)	CGC	CAC	R	1170	352	H	No	0	0	0	0.01	0.06	0.04	0	Cluster_6
Site_03796	C	T	C3796T	orf1a (nsp3)	GTC	GUU	V	1177	359	V	Yes	0	0	0	0	0	0	0.04	Cluster_6
Site_03833	T	G	T3833G	orf1a (nsp3)	TTT	GUU	F	1190	372	V	No	0	0	0	0.01	0.04	0	0	Cluster_6
Site_04300	G	T	G4300T	orf1a (nsp3)	GTG	GUU	V	1345	527	V	Yes	0.01	0	0	0.09	0	0	0.01	Cluster_6
Site_04354	G	A	G4354A	orf1a (nsp3)	GAG	GAA	E	1363	545	E	Yes	0	0	0.06	0.08	0.17	0.4	0	Cluster_6
Site_04372	A	G	A4372G	orf1a (nsp3)	GGA	GGG	G	1369	551	G	Yes	0	0	0.01	0.02	0.05	0.17	0.01	Cluster_6
Site_04809	C	T	C4809T	orf1a (nsp3)	TCC	UUC	S	1515	697	F	No	0.05	0	0.01	0	0	0.01	0	Cluster_6
Site_05832	C	A	C5832A	orf1a (nsp3)	TCC	UAC	S	1856	1038	Y	No	0	0	0	0	0	0	0.05	Cluster_6
Site_06026	C	T	C6026T	orf1a (nsp3)	CCA	UCA	P	1921	1103	S	No	0	0	0	0.01	0.01	0.07	0	Cluster_6
Site_06310	C	A(T)	C6310A(T)	orf1a (nsp3)	AGC	AGA,AGU	S	2015	1197	R,S	No, Yes	0.05	0.08	0.02	0	0	0	0.01	Cluster_6
Site_06573	C	T	C6573T	orf1a (nsp3)	TCT	UUU	S	2103	1285	F	No	0	0	0.06	0.09	0.16	0.41	0	Cluster_6
Site_06628	C	T	C6628T	orf1a (nsp3)	ACC	ACU	T	2121	1303	T	Yes	0	0	0	0	0	0	0.05	Cluster_6
Site_08371	G	T	G8371T	orf1a (nsp3)	CAG	CAU	Q	2720	1902	H	No	0.01	0	0.01	0	0.01	0	0.05	Cluster_6
Site_08653	G	T	G8653T	orf1a (nsp4)	ATG	AUU	M	2796	33	I	No	0.13	0	0.01	0	0.03	0	0	Cluster_6
Site_08782	C	T	C8782T	orf1a (nsp4)	AGC	AGU	S	2839	76	S	Yes	0.1	0.04	0.04	0.02	0.01	0	0	Cluster_6
Site_08917	C	T	C8917T	orf1a (nsp4)	TTC	UUU	F	2884	121	F	Yes	0.01	0.03	0.03	0.09	0	0.03	0	Cluster_6
Site_09693	C	T	C9693T	orf1a (nsp4)	GCT	GUU	A	3143	380	V	No	0	0	0.04	0.06	0.13	0.26	0.01	Cluster_6
Site_10029	C	T	C10029T	orf1a (nsp4)	ACC	AUC	T	3255	492	I	No	0	0	0	0	0	0.05	0	Cluster_6
Site_10039	C	T	C10039T	orf1a (nsp4)	ACC	ACU	T	3258	495	T	Yes	0.01	0	0.01	0.01	0.01	0.01	0.04	Cluster_6
Site_10465	G	A	G10465A	orf1a (3C-like proteinase)	AAG	AAA	K	3400	137	K	Yes	0	0	0	0.08	0	0	0	Cluster_6
Site_10815	C	T	C10815T	orf1a (3C-like proteinase)	TCT	UUU	S	3517	254	F	No	0	0	0.02	0.03	0.04	0.08	0	Cluster_6
Site_11417	G	T	G11417T	orf1a (nsp6)	GTT	UUU	V	3718	149	F	No	0	0	0	0.01	0.01	0.01	0.04	Cluster_6
Site_12003	C	T	C12003T	orf1a (nsp7)	TCA	UUA	S	3913	54	L	No	0.01	0.01	0	0	0	0	0.04	Cluster_6
Site_12547	A	T	A12547T	orf1a (nsp8)	GCA	GCU	A	4094	152	A	Yes	0	0	0	0	0.01	0.1	0	Cluster_6
Site_12616	C	T	C12616T	orf1a (nsp8)	GAC	GAU	D	4117	175	D	Yes	0	0	0.01	0	0.04	0	0	Cluster_6
Site_14599	C	T	C14599T	orf1ab (RNA-dependent RNA polymerase)	CTA	UUA	L	4779	387	L	Yes	0	0	0	0	0	0	0.05	Cluster_6
Site_15324	C	T	C15324T	orf1ab (RNA-dependent RNA polymerase)	AAC	AAU	N	5020	628	N	Yes	0.02	0.04	0.09	0.04	0	0	0.01	Cluster_6
Site_16153	G	A	G16153A	orf1ab (RNA-dependent RNA polymerase)	GTT	AUU	V	5297	905	I	No	0	0	0	0	0	0.05	0	Cluster_6
Site_16512	A	G	A16512G	orf1ab (helicase)	TTA	UUG	L	5416	92	L	Yes	0	0	0	0.07	0	0	0	Cluster_6
Site_16626	C	T	C16626T	orf1ab (helicase)	CTC	CUU	L	5454	130	L	Yes	0	0	0.04	0.05	0.09	0.26	0.01	Cluster_6
Site_16993	T	C	T16993C	orf1ab (helicase)	TAC	CAC	Y	5577	253	H	No	0.04	0	0	0	0	0	0.01	Cluster_6
Site_17440	C	T	C17440T	orf1ab (helicase)	CCT	UCU	P	5726	402	S	No	0.04	0	0	0	0.01	0	0	Cluster_6
Site_18568	C	T	C18568T	orf1ab(3'-to-5' exonuclease)	CTC	UUC	L	6102	177	F	No	0	0	0	0.1	0	0	0	Cluster_6
Site_18804	C	A	C18804A	orf1ab(3'-to-5' exonuclease)	AGC	AGA	S	6180	255	R	No	0	0	0	0	0	0	0.04	Cluster_6
Site_19154	C	T	C19154T	orf1ab(3'-to-5' exonuclease)	ACA	AUA	T	6297	372	I	No	0	0	0	0.06	0	0	0	Cluster_6
Site_19186	C	T	C19186T	orf1ab(3'-to-5' exonuclease)	CTA	UUA	L	6308	383	L	Yes	0	0	0	0	0.01	0	0.04	Cluster_6
Site_19524	C	T	C19524T	orf1ab(3'-to-5' exonuclease)	CTC	CUU	L	6420	495	L	Yes	0.08	0.11	0.02	0	0	0.01	0	Cluster_6
Site_19947	G	T	G19947T	orf1ab (endoRNAse)	AAG	AAU	K	6561	109	N	No	0	0	0	0.02	0.02	0.05	0	Cluster_6
Site_20384	C	T	C20384T	orf1ab (endoRNAse)	GCT	GUU	A	6707	255	V	No	0	0	0	0	0.05	0.02	0.24	Cluster_6
Site_20896	C	G	C20896G	orf1ab (2'-O-ribose methyltransferase)	CCA	GCA	P	6878	80	A	No	0.01	0.01	0	0	0	0	0.05	Cluster_6
Site_20949	T	C	T20949C	orf1ab (2'-O-ribose methyltransferase)	GAT	GAC	D	6895	97	D	Yes	0	0	0	0	0.03	0.01	0.23	Cluster_6
Site_21550	A	C	A21550C	orf1ab (2'-O-ribose methyltransferase)	AAC	CAC	N	7069	271	H	No	0	0	0.03	0	0.21	0.29	0	Cluster_6
Site_21551	A	T	A21551T	orf1ab (2'-O-ribose methyltransferase)	AAC	AUC	N	7069	271	I	No	0	0	0.03	0	0.2	0.28	0	Cluster_6
Site_21614	C	T	C21614T	S	CTT	UUU	L		18	F	No	0.01	0	0	0	0	0	0.04	Cluster_6
Site_21724	G	T	G21724T	S	TTG	UUU	L		54	F	No	0	0	0.01	0.12	0.01	0	0	Cluster_6
Site_21795	G	T	G21795T	S	AGG	AUG	R		78	M	No	0	0	0.01	0.01	0.04	0	0	Cluster_6
Site_21855	C	T	C21855T	S	TCT	UUU	S		98	F	No	0	0	0	0	0	0	0.05	Cluster_6
Site_22468	G	T	G22468T	S	ACG	ACU	T		302	T	Yes	0.06	0.04	0.05	0.02	0.01	0	0.01	Cluster_6
Site_23587	G	T(/C)	G23587T(/C)	S	CAG	CAU, CAC	Q		675	H, H	No	0	0	0	0.01	0	0.04	0.01	Cluster_6
Site_23593	G	T	G23593T	S	CAG	CAU	Q		677	H	No	0	0.01	0	0.01	0.03	0.04	0.05	Cluster_6
Site_23604	C	A	C23604A	S	CCT	CAU	P		681	H	No	0	0	0	0	0.05	0.01	0.22	Cluster_6
Site_23663	G	A	G23663A	S	GCA	ACA	A		701	T	No	0	0	0	0.01	0.04	0	0	Cluster_6
Site_23997	C	T	C23997T	S	CCA	CUA	P		812	L	No	0	0	0	0.02	0.13	0	0	Cluster_6
Site_24389	A	C	A24389C	S	AGT	CGU	S		943	R	No	0	0	0	0	0	0	0.06	Cluster_6
Site_24390	G	C	G24390C	S	AGT	ACU	S		943	T	No	0.01	0	0	0	0	0	0.08	Cluster_6
Site_25354	G	T	G25354T	S	GTG	GUU	V		1264	V	Yes	0	0	0	0	0	0	0.04	Cluster_6
Site_25451	T	C	T25451C	ORF3a	ATC	ACC	I		20	T	No	0	0	0	0	0	0	0.05	Cluster_6
Site_25461	T	C	T25461C	ORF3a	GCT	GCC	A		23	A	Yes	0.04	0	0	0	0	0	0	Cluster_6
Site_25528	C	T	C25528T	ORF3a	CTT	UUU	L		46	F	No	0	0	0.07	0.08	0.17	0.4	0	Cluster_6
Site_25549	C	T	C25549T	ORF3a	CTT	UUU	L		53	F	No	0	0	0	0	0	0.06	0	Cluster_6
Site_25658	C	T	C25658T	ORF3a	ACA	AUA	T		89	I	No	0	0	0	0	0.02	0	0.04	Cluster_6
Site_25693	C	T	C25693T	ORF3a	CTT	UUU	L		101	F	No	0	0	0	0.01	0.05	0.06	0	Cluster_6
Site_26305	C	T	C26305T	E	CTT	UUU	L		21	F	No	0	0	0	0	0	0	0.05	Cluster_6
Site_26882	C	T	C26882T	M	CTC	CUU	L		120	L	Yes	0	0	0	0	0	0	0.05	Cluster_6
Site_27110	C	T	C27110T	M	TAC	UAU	Y		196	Y	Yes	0	0.01	0.01	0.05	0	0	0	Cluster_6
Site_27384	T	C	T27384C	ORF6	GAT	GAC	D		61	D	Yes	0	0.01	0.01	0.06	0	0	0	Cluster_6
Site_27613	G	T	G27613T	ORF7a	GTC	UUC	V		74	F	No	0.04	0	0	0	0	0	0	Cluster_6
Site_28079	G	T	G28079T	ORF8	GTG	GUU	V		62	V	Yes	0	0	0	0	0	0.01	0.05	Cluster_6
Site_28144	T	C	T28144C	ORF8	TTA	UCA	L		84	S	No	0.08	0.04	0.05	0.02	0.01	0	0	Cluster_6
Site_28209	G	C	G28209C	ORF8	GAA	CAA	E		106	Q	No	0	0	0	0	0.06	0.01	0.22	Cluster_6
Site_28253	C	T(A)	C28253T(A)	ORF8	TTC	UUU, UUA	F		120	F, L	Yes, No	0.01	0.01	0	0	0	0.01	0.04	Cluster_6
Site_28271	A	G	A28271G									0	0	0	0	0	0	0.04	Cluster_6
Site_28528	C	T	C28528T	N	GGC	GGU	G		85	G	Yes	0	0	0	0	0	0.06	0	Cluster_6
Site_28688	T	C	T28688C	N	TTG	CUG	L		139	L	Yes	0.13	0	0.01	0	0.03	0	0	Cluster_6
Site_28878	G	A	G28878A	N	AGT	AAU	S		202	N	No	0.06	0.04	0.05	0.02	0.01	0	0	Cluster_6
Site_28887	C	T	C28887T	N	ACT	AUU	T		205	I	No	0	0	0	0.01	0.03	0	0.04	Cluster_6
Site_29385	A	T	A29385T	N	GAC	GUC	D		371	V	No	0	0	0	0	0	0	0.05	Cluster_6
Site_29474	G	T	G29474T	N	GAT	UAU	D		401	Y	No	0	0	0.03	0.03	0.04	0.08	0	Cluster_6
Site_29524	T	C	T29524C	N	ACT	ACC	T		417	T	Yes	0	0	0	0	0	0	0.04	Cluster_6
Site_29555	C	T	C29555T									0.01	0	0	0	0.03	0	0.15	Cluster_6
Site_29648	G	T	G29648T	ORF10	GAT	UAU	D		31	Y	No	0	0	0	0	0	0.04	0	Cluster_6
Site_29686	C	T	C29686T	3'UTR	3'UTR	3'UTR	3'UTR	3'UTR	3'UTR	3'UTR	_	0	0	0	0	0.01	0	0.05	Cluster_6
Site_29737	G	T	G29737T	3'UTR	3'UTR	3'UTR	3'UTR	3'UTR	3'UTR	3'UTR	_	0	0	0	0	0.01	0.01	0.09	Cluster_6
Site_29742	G	T(A)	G29742T(A)	3'UTR	3'UTR	3'UTR	3'UTR	3'UTR	3'UTR	3'UTR	_	0.21	0.04	0.03	0.02	0.04	0	0.01	Cluster_6
Site_29750	C	T	C29750T	3'UTR	3'UTR	3'UTR	3'UTR	3'UTR	3'UTR	3'UTR	_	0	0	0	0.1	0	0	0	Cluster_6
Site_29827	A	T	A29827T	3'UTR	3'UTR	3'UTR	3'UTR	3'UTR	3'UTR	3'UTR	_	0.08	0.07	0	0	0	0	0	Cluster_6
Site_29830	G	T(C)	G29830T(C)	3'UTR	3'UTR	3'UTR	3'UTR	3'UTR	3'UTR	3'UTR	_	0.12	0.09	0	0	0	0	0	Cluster_6
Site_29868	G	A(/C)	G29868A(/C)	3'UTR	3'UTR	3'UTR	3'UTR	3'UTR	3'UTR	3'UTR	_	0.04	0.1	0.17	0.24	0	0	0	Cluster_6
Site_29870	C	A	C29870A	3'UTR	3'UTR	3'UTR	3'UTR	3'UTR	3'UTR	3'UTR	_	0.04	0.01	0.01	0	0	0	0	Cluster_6
Site_00004	A	T(G)	A4T(G)	5' UTR	5' UTR	5' UTR	5' UTR	5' UTR	5' UTR	5' UTR	_	0.02	0.02	0.02	0.03	0	0	0	NA
Site_00012	A	T(G)	A12T(G)	5' UTR	5' UTR	5' UTR	5' UTR	5' UTR	5' UTR	5' UTR	_	0	0	0.02	0.01	0	0	0	NA
Site_00124	G	A	G124A	5' UTR	5' UTR	5' UTR	5' UTR	5' UTR	5' UTR	5' UTR	_	0	0	0	0.01	0	0.02	0	NA
Site_00185	G	T(A)	G185T(A)	5' UTR	5' UTR	5' UTR	5' UTR	5' UTR	5' UTR	5' UTR	_	0	0.01	0	0	0.03	0.02	0	NA
Site_00217	C	T	C217T	5' UTR	5' UTR	5' UTR	5' UTR	5' UTR	5' UTR	5' UTR	_	0	0	0	0	0	0	0.03	NA
Site_00373	G	A	G373A	orf1a (nsp1)	GAG	GAA	E	36	36	E	Yes	0	0	0	0	0	0	0.03	NA
Site_00981	C	T	C981T	orf1a (nsp2)	GCT	GUU	A	239	59	V	No	0	0	0	0	0.03	0.01	0	NA
Site_00991	G	A	G991A	orf1a (nsp2)	ACG	ACA	T	242	62	T	Yes	0	0	0	0	0	0	0.03	NA
Site_01059	C	T	C1059T	orf1a (nsp2)	ACC	AUC	T	265	85	I	No	0.01	0.01	0	0.01	0.01	0.03	0	NA
Site_01281	C	T	C1281T	orf1a (nsp2)	GCT	GUU	A	339	159	V	No	0.01	0.03	0	0	0	0	0	NA
Site_01350	A	T	A1350T	orf1a (nsp2)	CAA	CUA	Q	362	182	L	No	0	0	0.01	0	0	0	0.03	NA
Site_01473	C	T	C1473T	orf1a (nsp2)	ACT	AUU	T	403	223	I	No	0	0	0	0	0	0.01	0.03	NA
Site_01707	C	T	C1707T	orf1a (nsp2)	TCT	UUU	S	481	301	F	No	0.03	0.01	0	0	0	0	0	NA
Site_02143	C	T	C2143T	orf1a (nsp2)	CCC	CCU	P	626	446	P	Yes	0	0	0.02	0	0	0	0	NA
Site_02306	C	T	C2306T	orf1a (nsp2)	CTT	UUU	L	681	501	F	No	0	0	0	0	0	0	0.03	NA
Site_03039	A	G	A3039G	orf1a (nsp3)	TAC	UGC	Y	925	107	C	No	0.02	0	0	0	0	0	0	NA
Site_03472	A	G	A3472G	orf1a (nsp3)	GGA	GGG	G	1069	251	G	Yes	0.03	0	0	0	0	0	0	NA
Site_03871	G	T	G3871T	orf1a (nsp3)	AAG	AAU	K	1202	384	N	No	0	0	0	0	0	0.03	0	NA
Site_03933	A	G	A3933G	orf1a (nsp3)	GAA	GGA	E	1223	405	G	No	0	0	0	0	0	0	0.03	NA
Site_04084	C	T	C4084T	orf1a (nsp3)	GAC	GAU	D	1273	455	D	Yes	0	0	0.02	0.03	0.02	0.03	0.03	NA
Site_04144	G	A(T)	G4144A(T)	orf1a (nsp3)	GAG	GAA,GAU	E	1293	475	E, D	Yes, No	0	0	0	0	0	0	0.02	NA
Site_04540	C	T	C4540T	orf1a (nsp3)	TAC	UAU	Y	1425	607	Y	Yes	0	0	0	0	0	0	0.03	NA
Site_04543	C	T	C4543T	orf1a (nsp3)	ACC	ACU	T	1426	608	T	Yes	0	0	0	0	0	0.03	0	NA
Site_04708	T	C	T4708C	orf1a (nsp3)	GAT	GAC	D	1481	663	D	Yes	0	0	0	0	0.02	0	0	NA
Site_05338	T	C	T5338C	orf1a (nsp3)	AAT	AAC	N	1691	873	N	Yes	0	0	0	0	0	0	0.03	NA
Site_06027	C	T	C6027T	orf1a (nsp3)	CCA	CUA	P	1921	1103	L	No	0	0	0.02	0	0	0.01	0	NA
Site_06081	A	G	A6081G	orf1a (nsp3)	GAT	GGU	D	1939	1121	G	No	0.01	0.03	0.01	0	0	0	0	NA
Site_06325	A	G	A6325G	orf1a (nsp3)	GAA	GAG	E	2020	1202	E	Yes	0	0	0	0	0.03	0	0	NA
Site_06476	G	T	G6476T	orf1a (nsp3)	GTT	UUU	V	2071	1253	F	No	0	0	0	0	0	0.02	0	NA
Site_06677	A	G	A6677G	orf1a (nsp3)	ATA	GUA	I	2138	1320	V	No	0	0	0	0	0	0	0.03	NA
Site_06982	C	T	C6982T	orf1a (nsp3)	TGC	UGU	C	2239	1421	C	Yes	0	0	0	0	0	0	0.03	NA
Site_07392	C	T	C7392T	orf1a (nsp3)	CCG	CUG	P	2376	1558	L	No	0	0.03	0	0	0	0	0	NA
Site_07764	C	T	C7764T	orf1a (nsp3)	TCC	UUC	S	2500	1682	F	No	0	0	0	0	0.02	0	0.01	NA
Site_07798	G	T	G7798T	orf1a (nsp3)	AAG	AAU	K	2511	1693	N	No	0	0	0	0	0.03	0	0	NA
Site_07873	G	A	G7873A	orf1a (nsp3)	TTG	UUA	L	2536	1718	L	Yes	0	0	0	0	0	0	0.03	NA
Site_07945	C	T	C7945T	orf1a (nsp3)	TAC	UAU	Y	2560	1742	Y	Yes	0	0.02	0.01	0	0	0	0	NA
Site_08022	T	G	T8022G	orf1a (nsp3)	GTT	GGU	V	2586	1768	G	No	0.03	0.02	0	0	0	0	0	NA
Site_08027	G	T	G8027T	orf1a (nsp3)	GTT	UUU	V	2588	1770	F	No	0	0	0	0	0	0.01	0.03	NA
Site_08145	A	C	A8145C	orf1a (nsp3)	GAC	GCC	D	2627	1809	A	No	0	0	0	0	0	0	0.03	NA
Site_08318	C	T	C8318T	orf1a (nsp3)	CCC	UCC	P	2685	1867	S	No	0	0	0	0	0	0	0.03	NA
Site_08480	C	T	C8480T	orf1a (nsp3)	CCT	UCU	P	2739	1921	S	No	0	0	0	0.02	0	0	0	NA
Site_08572	G	T	G8572T	orf1a (nsp4)	TGG	UGU	W	2769	6	C	No	0	0	0	0	0	0	0.03	NA
Site_09145	T	C	T9145C	orf1a (nsp4)	TCT	UCC	S	2960	197	S	Yes	0	0	0	0	0.03	0.01	0	NA
Site_09389	G	A	G9389A	orf1a (nsp4)	GAC	AAC	D	3042	279	N	No	0	0.01	0.01	0.03	0	0.03	0	NA
Site_10093	T	A	T10093A	orf1a (3C-like proteinase)	GTT	GUA	V	3276	13	V	Yes	0	0	0	0	0	0	0.03	NA
Site_10323	A	G	A10323G	orf1a (3C-like proteinase)	AAG	AGG	K	3353	90	R	No	0	0	0	0.01	0	0.02	0.03	NA
Site_11208	C	T	C11208T	orf1a (nsp6)	GCT	GUU	A	3648	79	V	No	0	0	0	0	0.02	0	0	NA
Site_11521	G	A(T)	G11521A(T)	orf1a (nsp6)	ATG	AUA, AUU	M	3752	183	I, I	No	0	0	0	0	0	0	0.02	NA
Site_11575	C	T	C11575T	orf1a (nsp6)	TTC	UUU	F	3770	201	F	Yes	0	0	0	0	0.02	0	0	NA
Site_11596	G	T	G11596T	orf1a (nsp6)	CAG	CAU	Q	3777	208	H	No	0	0	0	0	0	0	0.03	NA
Site_11785	C	T	C11785T	orf1a (nsp6)	CTC	CUU	L	3840	271	L	Yes	0	0	0	0	0	0	0.03	NA
Site_11916	C	T	C11916T	orf1a (nsp7)	TCA	UUA	S	3884	25	L	No	0	0	0	0	0	0.01	0.03	NA
Site_11939	G	A	G11939A	orf1a (nsp7)	GTC	AUC	V	3892	33	I	No	0	0	0	0	0	0	0.03	NA
Site_12439	C	T	C12439T	orf1a (nsp8)	CCC	CCU	P	4058	116	P	Yes	0	0	0.02	0.01	0.02	0	0	NA
Site_12545	G	A	G12545A	orf1a (nsp8)	GCA	ACA	A	4094	152	T	No	0	0	0	0	0	0	0.03	NA
Site_12885	C	T	C12885T	orf1a (nsp9)	ACA	AUA	T	4207	67	M	No	0	0	0	0	0.02	0	0	NA
Site_12919	C	T	C12919T	orf1a (nsp9)	GAC	GAU	D	4218	78	D	Yes	0	0	0	0.01	0.02	0	0	NA
Site_13298	T	C	T13298C	orf1a (nsp10)	TTA	CUA	L	4345	92	L	Yes	0	0	0	0	0	0	0.03	NA
Site_13488	A	G	A13488G	orf1ab (RNA-dependent RNA polymerase)	GCA	GCG	A	4408	16	A	Yes	0	0	0	0	0	0.02	0	NA
Site_13862	C	T	C13862T	orf1ab (RNA-dependent RNA polymerase)	ACA	AUA	T	4533	141	I	No	0.01	0	0	0	0	0	0.03	NA
Site_14500	G	T	G14500T	orf1ab (RNA-dependent RNA polymerase)	GTA	UUA	V	4746	354	L	No	0	0	0.01	0	0	0.03	0	NA
Site_14724	C	T	C14724T	orf1ab (RNA-dependent RNA polymerase)	TTC	UUU	F	4820	428	F	Yes	0	0	0	0	0	0.01	0.03	NA
Site_14805	C	T	C14805T	orf1ab (RNA-dependent RNA polymerase)	TAC	UAU	Y	4847	455	Y	Yes	0.02	0	0	0	0	0	0	NA
Site_15120	C	T	C15120T	orf1ab (RNA-dependent RNA polymerase)	GTC	GUU	V	4952	560	V	Yes	0	0	0	0	0	0	0.03	NA
Site_15254	T	C	T15254C	orf1ab (RNA-dependent RNA polymerase)	GTT	GCU	V	4997	605	A	No	0	0	0	0	0.03	0	0	NA
Site_15451	G	A	G15451A	orf1ab (RNA-dependent RNA polymerase)	GGT	AGU	G	5063	671	S	No	0	0.02	0.01	0	0	0.01	0	NA
Site_15828	A	C	A15828C	orf1ab (RNA-dependent RNA polymerase)	GAA	GAC	E	5188	796	D	No	0	0	0	0	0.02	0	0	NA
Site_16078	G	A	G16078A	orf1ab (RNA-dependent RNA polymerase)	GTC	AUC	V	5272	880	I	No	0	0.02	0.01	0.01	0.03	0	0.01	NA
Site_16394	C	T	C16394T	orf1ab (helicase)	CCA	CUA	P	5377	53	L	No	0	0	0	0	0	0	0.03	NA
Site_16549	G	T	G16549T	orf1ab (helicase)	GAC	UAC	D	5429	105	Y	No	0	0	0	0	0	0	0.03	NA
Site_16887	C	T	C16887T	orf1ab (helicase)	TAC	UAU	Y	5541	217	Y	Yes	0	0	0	0	0	0.02	0	NA
Site_17145	C	T	C17145T	orf1ab (helicase)	CGC	CGU	R	5627	303	R	Yes	0	0	0	0	0.03	0	0	NA
Site_17944	G	T	G17944T	orf1ab (helicase)	GTA	UUA	V	5894	570	L	No	0	0	0	0	0	0.02	0	NA
Site_18052	A	G	A18052G	orf1ab(3'-to-5' exonuclease)	ACA	GCA	T	5930	5	A	No	0.02	0	0	0	0	0	0	NA
Site_18657	C	T	C18657T	orf1ab(3'-to-5' exonuclease)	ACC	ACU	T	6131	206	T	Yes	0	0	0	0	0.03	0	0	NA
Site_18951	G	T	G18951T	orf1ab(3'-to-5' exonuclease)	AAG	AAU	K	6229	304	N	No	0	0	0	0	0	0	0.03	NA
Site_19073	A	G	A19073G	orf1ab(3'-to-5' exonuclease)	GAT	GGU	D	6270	345	G	No	0	0	0.01	0	0.03	0	0	NA
Site_19170	C	T	C19170T	orf1ab(3'-to-5' exonuclease)	TTC	UUU	F	6302	377	F	Yes	0	0	0	0.01	0.03	0.01	0	NA
Site_19816	G	T	G19816T	orf1ab (endoRNAse)	GTA	UUA	V	6518	66	L	No	0.03	0	0	0	0	0	0	NA
Site_20703	C	T	C20703T	orf1ab (2'-O-ribose methyltransferase)	TAC	UAU	Y	6813	15	Y	Yes	0	0	0	0	0.02	0	0	NA
Site_21034	C	T	C21034T	orf1ab (2'-O-ribose methyltransferase)	CTC	UUC	L	6924	126	F	No	0	0	0	0	0	0	0.03	NA
Site_21621	C	T	C21621T	S	ACC	AUC	T		20	I	No	0	0	0	0	0	0.01	0.03	NA
Site_21648	C	T	C21648T	S	ACT	AUU	T		29	I	No	0	0	0	0.02	0	0	0	NA
Site_21792	A	T	A21792T	S	AAG	AUG	K		77	M	No	0.01	0.02	0.01	0	0	0	0	NA
Site_21974	G	T	G21974T	S	GAT	UAU	D		138	Y	No	0	0	0	0.01	0	0.01	0.03	NA
Site_22343	G	A	G22343A	S	GGT	AGU	G		261	S	No	0	0.02	0.01	0	0	0	0	NA
Site_22713	C	T	C22713T	S	CCT	CUU	P		384	L	No	0	0	0	0	0.01	0	0.03	NA
Site_22981	T	C	T22981C	S	TAT	UAC	Y		473	Y	Yes	0	0	0	0	0	0	0.03	NA
Site_23120	G	T	G23120T	S	GCA	UCA	A		520	S	No	0	0	0.02	0	0	0	0	NA
Site_23285	G	T	G23285T	S	GCT	UCU	A		575	S	No	0	0	0	0	0.03	0	0	NA
Site_23311	G	T	G23311T	S	GAG	GAU	E		583	D	No	0	0.01	0.01	0.01	0.02	0	0	NA
Site_23673	C	T	C23673T	S	TCA	UUA	S		704	L	No	0	0	0	0	0.02	0	0	NA
Site_23873	G	T	G23873T	S	GCT	UCU	A		771	S	No	0	0	0	0.01	0.01	0.02	0	NA
Site_24073	T	C	T24073C	S	TAT	UAC	Y		387	Y	Yes	0	0	0	0	0	0	0.03	NA
Site_24133	C	T	C24133T	S	GGC	GGU	G		857	G	Yes	0	0	0	0	0.02	0	0	NA
Site_24742	A	G	A24742G	S	GTA	GUG	V		1060	V	Yes	0	0	0	0	0	0	0.03	NA
Site_24811	T	A	T24811A	S	CAT	CAA	H		1083	Q	No	0	0.01	0	0.03	0.01	0	0	NA
Site_24821	G	T	G24821T	S	GCA	UCA	A		1087	S	No	0	0	0	0	0.03	0	0	NA
Site_24863	C	T	C24863T	S	CAC	UAC	H		1101	Y	No	0.01	0	0	0	0	0	0.03	NA
Site_24904	C	T	C24904T	S	ATC	AUU	I		1114	I	Yes	0.01	0	0	0	0.01	0.02	0	NA
Site_25160	C	T	C25160T	S	CTC	UUC	L		1200	F	No	0	0	0	0	0.02	0	0	NA
Site_25405	A	G	A25405G	ORF3a	ATG	GUG	M		5	V	No	0	0	0	0	0.02	0	0	NA
Site_25416	C	T	C25416T	ORF3a	TTC	UUU	F		8	F	Yes	0	0	0	0	0.02	0	0.01	NA
Site_25587	C	G	C25587G	ORF3a	CTC	CUG	L		65	L	Yes	0	0	0	0.01	0.01	0.02	0	NA
Site_25596	A	G	A25596G	ORF3a	AGA	AGG	R		68	R	Yes	0.02	0	0	0	0	0	0	NA
Site_25690	G	T	G25690T	ORF3a	GGC	UGC	G		100	C	No	0.01	0	0	0.03	0	0	0	NA
Site_25793	G	A	G25793A	ORF3a	CGT	CAU	R		134	H	No	0	0	0	0	0	0	0.03	NA
Site_25855	G	T(/C)	G25855T(/C)	ORF3a	GAC	UAC, CAC	D		155	Y, H	No	0	0.01	0	0	0	0.02	0	NA
Site_25906	G	C	G25906C	ORF3a	GGT	CGU	G		172	R	No	0	0	0	0	0	0	0.03	NA
Site_25996	G	T	G25996T	ORF3a	GTA	UUA	V		202	L	No	0	0	0	0	0.02	0.01	0	NA
Site_26262	G	T	G26262T	E	TCG	UCU	S		6	S	Yes	0	0	0	0	0	0.03	0	NA
Site_26467	G	T	G26467T	E	GTC	UUC	V		75	F	No	0	0.02	0	0	0	0	0	NA
Site_26519	A	T	A26519T								_	0	0	0	0	0	0	0.03	NA
Site_26530	A	G	A26530G	M	GAT	GGU	D		3	G	No	0.02	0	0	0	0	0	0	NA
Site_26677	T	C	T26677C	M	ATT	ACU	I		52	T	No	0	0	0	0	0.02	0	0	NA
Site_26681	C	T	C26681T	M	TTC	UUU	F		53	F	Yes	0	0	0.01	0	0	0	0.03	NA
Site_26730	G	C(T)	G26730C(T)	M	GTT	CUU, UUU	V		70	L, F	No	0	0	0.01	0	0.01	0.03	0	NA
Site_26840	G	T	G26840T	M	ACG	ACU	T		106	T	Yes	0	0	0	0	0.02	0	0	NA
Site_26924	A	G	A26924G	M	CTA	CUG	L		134	L	Yes	0	0	0	0	0	0	0.03	NA
Site_27164	T	G	T27164G	M	AGT	AGG	S		214	R	No	0	0	0	0.02	0.02	0	0	NA
Site_27213	C	T	C27213T	ORF6	CTC	CUU	L		4	L	Yes	0.01	0.01	0	0	0.02	0.01	0	NA
Site_27331	C	T	C27331T	ORF6	CTA	UUA	L		44	L	Yes	0	0	0	0	0.03	0.01	0	NA
Site_27416	C	T(A)	C27416T(A)	ORF7a	GCA	GUA, GAA	A		8	V, E	No	0	0	0	0	0	0.02	0.01	NA
Site_27762	G	C	G27762C	ORF7b	GAA	CAA	E		3	Q	No	0	0	0	0.01	0.01	0.02	0	NA
Site_27823	T	C	T27823C	ORF7b	ATT	ACU	I		23	T	No	0	0	0	0	0	0	0.03	NA
Site_27915	G	T	G27915T	ORF8	GGA	UGA	G		8	stop	No	0	0	0.01	0	0.03	0	0	NA
Site_27945	C	A	C27945A	ORF8	CAA	AAA	Q		18	K	No	0	0	0	0	0.02	0	0	NA
Site_27994	A	G	A27994G	ORF8	GAT	GGU	D		34	G	No	0	0	0	0	0.01	0	0.03	NA
Site_28045	C	T	C28045T	ORF8	GCT	GUU	A		51	V	No	0	0	0	0	0	0.02	0	NA
Site_28087	C	T	C28087T	ORF8	GCT	GUU	A		65	V	No	0	0	0	0.01	0.03	0	0	NA
Site_28122	G	T	G28122T	ORF8	GGT	UGU	G		77	C	No	0	0	0	0	0	0	0.03	NA
Site_28221	G	T	G28221T	ORF8	GAG	UAG	E		110	stop	No	0.02	0.02	0.01	0	0	0	0.03	NA
Site_28326	G	T	G28326T	N	GGT	GUU	G		18	V	No	0	0	0.02	0	0	0	0	NA
Site_28378	G	T(C)	G28378T(C)	N	GCG	GCU, GCC	A		35	A, A	Yes	0	0	0	0	0.02	0.01	0	NA
Site_28453	C	T	C28453T	N	GGC	GGU	G		60	G	Yes	0	0	0	0	0	0	0.03	NA
Site_28482	A	G	A28482G	N	CAA	CGA	Q		70	R	No	0	0	0	0	0	0	0.03	NA
Site_28708	C	T	C28708T	N	CAC	CAU	H		145	H	Yes	0	0	0	0	0	0	0.03	NA
Site_28795	A	G	A28795G	N	GAA	GAG	E		174	E	Yes	0.02	0	0	0	0	0	0	NA
Site_28868	C	T	C28868T	N	CCA	UCA	P		199	S	No	0	0	0.01	0	0.03	0	0	NA
Site_28899	G	C(T)	G28899C(T)	N	AGA	ACA, AUA	R		209	T, I	No	0	0	0	0	0.01	0.02	0	NA
Site_28973	A	T	A28973T	N	ATG	UUG	M		234	L	No	0	0	0	0	0	0	0.03	NA
Site_29077	C	T	C29077T	N	TAC	UAU	Y		268	Y	Yes	0	0	0.01	0	0.03	0	0	NA
Site_29167	C	T	C29167T	N	TAC	UAU	Y		298	Y	Yes	0	0	0	0	0	0	0.03	NA
Site_29335	T	C	T29335C	N	AAT	AAC	N		354	N	Yes	0	0	0	0.02	0.03	0	0	NA
Site_29545	C	T	C29545T								_	0	0	0	0	0.03	0	0	NA
Site_29642	C	T	C29642T	ORF10	CAA	UAA	Q		29	stop	No	0	0	0	0	0.02	0	0	NA
Site_29734	G	A(C/T)	G29734A(C/T)	3'UTR	3'UTR	3'UTR	3'UTR	3'UTR	3'UTR	3'UTR	_	0.01	0	0.01	0.03	0	0	0	NA
Site_29759	G	T	G29759T	3'UTR	3'UTR	3'UTR	3'UTR	3'UTR	3'UTR	3'UTR	_	0	0	0	0	0	0	0.03	NA
Site_29774	C	T(A)	C29774T(A)	3'UTR	3'UTR	3'UTR	3'UTR	3'UTR	3'UTR	3'UTR	_	0.01	0.01	0	0	0	0	0.03	NA
Site_29867	T	A(G)	T29867A(G)	3'UTR	3'UTR	3'UTR	3'UTR	3'UTR	3'UTR	3'UTR	_	0	0.02	0	0	0	0	0	NA
